# The metaplastic precursor state to oesophageal adenocarcinoma represents reversion to a transient epithelial cell state in the developing oesophagus

**DOI:** 10.1101/2024.07.25.605105

**Authors:** Syed Murtuza Baker, Aoibheann Mullan, Rachel E Jennings, Karen Piper Hanley, Yeng Ang, Claire Palles, Neil A. Hanley, Andrew D. Sharrocks

## Abstract

In Barrett’s oesophagus (BO), the precursor of oesophageal adenocarcinoma, the adult stratified squamous epithelium is replaced by a simple columnar phenotype. This has been considered metaplasia; the inappropriate conversion from one adult cell-type to another. In fact, BO could be a reversal of mammalian embryogenesis when the early foregut is first lined by simple columnar epithelium. Exploring this hypothesis has been hampered by inadequate molecular details of human oesophageal development. Here, we adopted single cell transcriptomic and epigenomic approaches to discover and decode the cell types that constitute the initial primitive columnar, transitory and subsequently stratified lower oesophageal epithelium. Each stage is comprised of several previously undefined epithelial sub-populations. HNF4A, a major driver of the BO phenotype, is a prominent transcriptional regulator in the early foregut columnar cells, but not in the later ciliated or stratified cells, and is central to gene regulatory programmes known to be reactivated in BO. Moreover, GWAS susceptibility SNPs for BO mapped to putative regulatory regions in fetal epithelial cells, which are inaccessible in the corresponding adult epithelial cells. Collectively, these data argue that the path to BO involves reactivation of pathways that define primitive fetal epithelial cell states.
