## Supplementary Table S3 for "The metaplastic precursor state to oesophageal adenocarcinoma represents reversion to a transient epithelial cell state in the developing oesophagus"

### Sheet: Supplementary Table S3
Supplementary Table S3. Barrett's/OAC GWAS SNPs mapping to developmental enhancers.
501 bp coordinates are given (columns B&C) of most significant matched peak in developmental dataset.
Nearest protein coding gene TSS is given in column G
Chromosome	start	end	MACS2 score	Developmental cluster with largest peak	Distance to nearest gene	Nearest gene	Peak type	Distance to TSS	Nearest TSS	Chromosome	SNP coordinate	SNP ID	Allele1 (Risk)	Allele2 (Ref)	Allele1 frequency	Frequency SE	Direction	p_value
chr2	199134816	199135316	64.8814	W7c2 Foregut epithelial_2	322770	SATB2	Distal	55992	uc031pnk.2	chr2	199135299	rs2345457	a	g	0.4146	0.0061	------	2.078E-10
chr5	601206	601706	219.605	W7c1 Foregut epithelial_1	10753	CEP72	Distal	10753	uc057ovu.1	chr5	601370	rs3749615	t	c	0.2021	0.0044	++++++	3.233E-10
chr5	601206	601706	219.605	W7c1 Foregut epithelial_1	10753	CEP72	Distal	10753	uc057ovu.1	chr5	601674	rs72703095	t	c	0.798	0.0043	------	4.496E-10
chr6	30095650	30096150	72.4199	W15c4 Ciliated epithelial_1	9339	TRIM31	Distal	6946	uc057bpv.1	chr6	30095875	rs1264706	c	g	0.1164	0.0122	------	2.99E-06
chr6	30095650	30096150	72.4199	W15c4 Ciliated epithelial_1	9339	TRIM31	Distal	6946	uc057bpv.1	chr6	30095897	rs1264705	c	g	0.1166	0.0123	------	3.873E-06
chr6	39801393	39801893	70.929	W7c2 Foregut epithelial_2	9344	DAAM2	Intronic	8624	uc057cfq.1	chr6	39801861	rs55982826	a	g	0.1539	0.0031	------	2.316E-06
chr7	117616354	117616854	26.5476	W7c2 Foregut epithelial_2	150819	CFTR	Intronic	4986	uc057fxi.1	chr7	117616658	rs17451754	a	g	0.1427	0.0139	------	4.375E-11
chr8	8871880	8872380	32.5599	W7c2 Foregut epithelial_2	21514	MFHAS1	Intronic	12098	uc057gsd.1	chr8	8872251	rs907183	c	g	0.4594	0.0062	++++++	6.618E-07
chr9	78023006	78023506	28.2091	W9c3 Foregut epithelial	8201	GNAQ	Intronic	7347	uc057joi.1	chr9	78023374	rs1041583	t	c	0.2508	0.0019	------	2.44E-06
chr18	22021572	22022072	39.3563	W9c5 Ciliated epithelial	147145	GATA6	Distal	4201	uc061tyy.1	chr18	22022032	rs9963856	t	c	0.0508	0.0014	------	1.75E-07
